# Global gene expression of human malaria parasite liver stages throughout intrahepatocytic development

**DOI:** 10.1101/2023.01.05.522945

**Authors:** Gigliola Zanghi, Hardik Patel, Nelly Camargo, Jenny L. Smith, Yeji Bae, Erika L. Flannery, Vorada Chuenchob, Matthew E. Fishbaugher, Sebastian A Mikolajczak, Wanlapa Roobsoong, Jetsumon Sattabongkot, Kiera Hayes, Ashley M. Vaughan, Stefan H. I. Kappe

**Author notes:** These authors contributed equally (Gigliola Zanghi, Hardik Patel, Nelly Camargo).

## Abstract

*Plasmodium falciparum* (*Pf*) is causing the greatest malaria burden, yet the liver stages (LS) of this most important parasite species have remained poorly studied. Here, we used a human liver-chimeric mouse model in combination with a novel fluorescent *Pf*NF54 parasite line (*Pf*NF54^*csp*^GFP) to isolate *Pf*LS-infected hepatocytes and generate transcriptomes that cover the major LS developmental phases in human hepatocytes. RNA-seq analysis of early *Pf* LS trophozoites two days after infection, revealed a central role of translational regulation in the transformation of the extracellular invasive sporozoite into intracellular LS. The developmental time course gene expression analysis indicated that fatty acid biosynthesis, isoprenoid biosynthesis and iron metabolism are sustaining LS development along with amino acid metabolism and biosynthesis. Countering oxidative stress appears to play an important role during intrahepatic LS development. Furthermore, we observed expression of the variant PfEMP1 antigen-encoding *var* genes, and we confirmed expression of PfEMP1 protein during LS development. Transcriptome comparison of the late *Pf* liver stage schizonts with *P. vivax* (*Pv*) late liver stages revealed highly conserved gene expression profiles among orthologous genes. A notable difference however was the expression of genes regulating sexual stage commitment. While *Pv* schizonts expressed markers of sexual commitment, the *Pf* LS parasites were not sexually committed and showed expression of gametocytogenesis repression factors. Our results provide the first comprehensive gene expression profile of the human malaria parasite *Pf* LS isolated during *in vivo* intrahepatocytic development. This data will inform biological studies and the search for effective intervention strategies that can prevent infection.
