## Supplementary Tables for "Global gene expression of human malaria parasite liver stages throughout intrahepatocytic development": Supplementary _Table _S5 _ClusterProfiler.csv

ID	ontology	go_term_name	pvalue	qvalues	Description	setSize	enrichmentScore	NES	p.adjust	rank	leading_edge	core_enrichment
GO:0044409	Biological_Process	entry into host	5.73388139864622e-07	6.03566463015391e-05	GO:0044409	49	-0.515835244607696	-2.5266394199504	7.22469056229423e-05	174	tags=61%, list=9%, signal=57%	PF3D7_0612700/PF3D7_1471100/PF3D7_0424100/PF3D7_1017400/PF3D7_1218000/PF3D7_0822700/PF3D7_0932200/PF3D7_0508000/PF3D7_1451700/PF3D7_1414400/PF3D7_1246200/PF3D7_1136900/PF3D7_1028700/PF3D7_1008100/PF3D7_0911900/PF3D7_0507300/PF3D7_1030200/PF3D7_1310700/PF3D7_0818600/PF3D7_0404500/PF3D7_0104000/PF3D7_0808200/PF3D7_0404400/PF3D7_0629300/PF3D7_1133400/PF3D7_0828800/PF3D7_1342600/PF3D7_0304600/PF3D7_0…
GO:0071976	Biological_Process	cell gliding	7.98840590556836e-06	0.000420442416082545	GO:0071976	7	-0.848173371382622	-2.30045505668948	0.000503269572050806	92	tags=71%, list=5%, signal=68%	PF3D7_0812300/PF3D7_1361800/PF3D7_0206200/PF3D7_1216600/PF3D7_1335900
GO:0006412	Biological_Process	translation	3.10887983843154e-05	0.00109083503102861	GO:0006412	54	0.296973286697168	2.40404490969502	0.00130572953214125	300	tags=43%, list=15%, signal=37%	PF3D7_0934200/PF3D7_0811900/PF3D7_1144300/PF3D7_1223900/PF3D7_0814000/PF3D7_1358800/PF3D7_1408600/PF3D7_1310900/PF3D7_0813900/PF3D7_API01800/PF3D7_1109900/PF3D7_0918200/PF3D7_0411200/PF3D7_API02300/PF3D7_1460900/PF3D7_0516900/PF3D7_1424100/PF3D7_1308300/PF3D7_API02800/PF3D7_1341200/PF3D7_1317800/PF3D7_1211500/PF3D7_0219200
GO:0048870	Biological_Process	cell motility	0.000172162470246352	0.00453059132227243	GO:0048870	13	-0.653121532049355	-2.22837514534286	0.0054231178127601	380	tags=69%, list=19%, signal=56%	PF3D7_0932200/PF3D7_0503400/PF3D7_1251200/PF3D7_1417600/PF3D7_0911900/PF3D7_0805200/PF3D7_1342600/PF3D7_1342500/PF3D7_0616500
GO:0020013	Biological_Process	modulation by symbiont of host erythrocyte aggregation	0.000793051892074726	0.0154967732291251	GO:0020013	20	0.416166654695531	2.19048095131908	0.0185496375552628	505	tags=75%, list=26%, signal=56%	PF3D7_1254300/PF3D7_1101100/PF3D7_1255100/PF3D7_1300700/PF3D7_0937700/PF3D7_1200200/PF3D7_1300200/PF3D7_0200200/PF3D7_0400300/PF3D7_0500400/PF3D7_1254800/PF3D7_0223400/PF3D7_0901400/PF3D7_0900400/PF3D7_0632700
GO:0020035	Biological_Process	cytoadherence to microvasculature, mediated by symbiont protein	0.000883316074060133	0.0154967732291251	GO:0020035	20	0.412934593317278	2.17346909128013	0.0185496375552628	505	tags=75%, list=26%, signal=56%	PF3D7_1101100/PF3D7_1255100/PF3D7_1300700/PF3D7_0937700/PF3D7_1200200/PF3D7_1300200/PF3D7_0200200/PF3D7_0400300/PF3D7_0500400/PF3D7_1401300/PF3D7_1254800/PF3D7_0223400/PF3D7_0901400/PF3D7_0900400/PF3D7_0632700
GO:0020033	Biological_Process	antigenic variation	0.00104927484662295	0.0157785691221496	GO:0020033	24	0.36150247371963	2.05780268852581	0.0188869472392131	505	tags=71%, list=26%, signal=53%	PF3D7_1101100/PF3D7_1255100/PF3D7_1300700/PF3D7_0937700/PF3D7_1200200/PF3D7_0114700/PF3D7_1300200/PF3D7_0200200/PF3D7_0400300/PF3D7_0500400/PF3D7_1254800/PF3D7_0223400/PF3D7_0901400/PF3D7_0421200/PF3D7_0100600/PF3D7_0900400/PF3D7_0632700
GO:0016567	Biological_Process	protein ubiquitination	0.00179048817486968	0.0235590549324958	GO:0016567	16	-0.542507136005142	-1.97065444588683	0.0282001887541975	581	tags=75%, list=29%, signal=53%	PF3D7_0409200/PF3D7_1211800/PF3D7_1414100/PF3D7_0624500/PF3D7_0826100/PF3D7_0629800/PF3D7_1365900/PF3D7_1235300/PF3D7_0209700/PF3D7_1004300/PF3D7_0707700/PF3D7_1475400
GO:0008033	Biological_Process	tRNA processing	0.00247965217533343	0.0271199156561723	GO:0008033	6	0.723038514361827	2.1259091694573	0.0324625390404382	266	tags=83%, list=13%, signal=72%	PF3D7_1244000/PF3D7_0709600/PF3D7_0411200/PF3D7_1319300/PF3D7_1222000
GO:0006364	Biological_Process	rRNA processing	0.00257639198733637	0.0271199156561723	GO:0006364	27	0.322441711827301	1.99705721536825	0.0324625390404382	842	tags=81%, list=43%, signal=47%	PF3D7_1129400/PF3D7_0208200/PF3D7_0629600/PF3D7_1307000/PF3D7_0803100/PF3D7_1452600/PF3D7_0521500/PF3D7_0706100/PF3D7_0622500/PF3D7_1230500/PF3D7_1359000/PF3D7_0931100/PF3D7_1422400/PF3D7_1027100/PF3D7_0410400/PF3D7_1207100/PF3D7_1406900/PF3D7_0912000/PF3D7_1225500/PF3D7_1461200/PF3D7_1445500/PF3D7_1226700
GO:0006355	Biological_Process	regulation of transcription, DNA-templated	0.00384753736885917	0.0368185394149203	GO:0006355	37	-0.401759058653888	-1.88375656150488	0.0440717916796596	760	tags=65%, list=38%, signal=41%	PF3D7_0717300/PF3D7_1139300/PF3D7_1011800/PF3D7_0516800/PF3D7_1322100/PF3D7_1429200/PF3D7_1143100/PF3D7_1456000/PF3D7_0110800/PF3D7_1342900/PF3D7_1118600/PF3D7_1014600/PF3D7_1119700/PF3D7_0409800/PF3D7_0730300/PF3D7_1007700/PF3D7_1317200/PF3D7_1239200/PF3D7_1104200/PF3D7_1439500/PF3D7_1209300/PF3D7_1107800/PF3D7_1466400/PF3D7_0420300
GO:0009986	Cellular_Component	cell surface	1e-10	8.21052631578947e-09	GO:0009986	79	-0.527463088507249	-2.83925597357296	9.9e-09	373	tags=65%, list=19%, signal=55%	PF3D7_1311800/PF3D7_1324900/PF3D7_1420700/PF3D7_1137800/PF3D7_1211800/PF3D7_0612700/PF3D7_0424100/PF3D7_0529000/PF3D7_0102700/PF3D7_1218000/PF3D7_1242000/PF3D7_0917900/PF3D7_0508000/PF3D7_1326000/PF3D7_1132800/PF3D7_1414400/PF3D7_0316600/PF3D7_1113100/PF3D7_0612800/PF3D7_1444800/PF3D7_1327300/PF3D7_1246200/PF3D7_1028700/PF3D7_0922200/PF3D7_1417600/PF3D7_1434400/PF3D7_0919400/PF3D7_0212600/PF3D7_0…
GO:0020009	Cellular_Component	microneme	7.99500721688315e-08	2.943365060895e-06	GO:0020009	30	-0.620786827523387	-2.70573057089185	3.54901902534839e-06	275	tags=57%, list=14%, signal=50%	PF3D7_1113100/PF3D7_0414600/PF3D7_1136900/PF3D7_1028700/PF3D7_0212600/PF3D7_1114100/PF3D7_1030200/PF3D7_0404500/PF3D7_0404400/PF3D7_0408700/PF3D7_1133400/PF3D7_0206200/PF3D7_0828800/PF3D7_1449000/PF3D7_1342500/PF3D7_1216600/PF3D7_1335900
GO:0005840	Cellular_Component	ribosome	1.07546031071163e-07	2.943365060895e-06	GO:0005840	39	0.432410993794051	3.23120130476487	3.54901902534839e-06	300	tags=54%, list=15%, signal=47%	PF3D7_0934200/PF3D7_1144300/PF3D7_1223900/PF3D7_0814000/PF3D7_1358800/PF3D7_1408600/PF3D7_1310900/PF3D7_0813900/PF3D7_API01800/PF3D7_1109900/PF3D7_0918200/PF3D7_API02300/PF3D7_1460900/PF3D7_0516900/PF3D7_1424100/PF3D7_1308300/PF3D7_API02800/PF3D7_1341200/PF3D7_1317800/PF3D7_1211500/PF3D7_0219200
GO:0033179	Cellular_Component	proton-transporting V-type ATPase, V0 domain	0.00133700137322525	0.0274437123977814	GO:0033179	5	-0.776763170544184	-1.86491970221228	0.0330907839873249	205	tags=80%, list=10%, signal=72%	PF3D7_1354400/PF3D7_0519200/PF3D7_1464700/PF3D7_0806800
GO:0020011	Cellular_Component	apicoplast	0.00185714278065187	0.0304962393454412	GO:0020011	122	0.161016214508643	1.92384060397593	0.036771427056907	237	tags=25%, list=12%, signal=23%	PF3D7_1244000/PF3D7_1145500/PF3D7_0811900/PF3D7_1313200/PF3D7_0920200/PF3D7_1446200/PF3D7_0622200/PF3D7_1344600/PF3D7_0908100/PF3D7_0211400/PF3D7_0422100/PF3D7_0517100/PF3D7_1436100/PF3D7_0615100/PF3D7_1143000/PF3D7_1440200/PF3D7_1411800/PF3D7_1443700/PF3D7_1371500/PF3D7_0918200/PF3D7_0411200/PF3D7_0820100/PF3D7_0914300/PF3D7_1460900/PF3D7_0209300/PF3D7_0813700/PF3D7_1360300/PF3D7_0711000/PF3D7_1…
GO:0020005	Cellular_Component	symbiont-containing vacuole membrane	0.00283030535292589	0.0387304943031964	GO:0020005	23	-0.484761394248068	-1.96551362177017	0.0467000383232772	688	tags=70%, list=35%, signal=46%	PF3D7_1145400/PF3D7_0511300/PF3D7_1420700/PF3D7_1137800/PF3D7_1471100/PF3D7_1436300/PF3D7_0829600/PF3D7_0532100/PF3D7_1021800/PF3D7_1116800/PF3D7_1476100/PF3D7_1016900/PF3D7_1464600/PF3D7_0104100/PF3D7_0629300/PF3D7_0408700
GO:0003735	Molecular_Function	structural constituent of ribosome	1.4476958506028e-06	0.000134102352476891	GO:0003735	45	0.367194288149523	2.75207427244778	0.000150560368462691	300	tags=47%, list=15%, signal=41%	PF3D7_0934200/PF3D7_0811900/PF3D7_1144300/PF3D7_1223900/PF3D7_0814000/PF3D7_1358800/PF3D7_1408600/PF3D7_1310900/PF3D7_0813900/PF3D7_API01800/PF3D7_1109900/PF3D7_0918200/PF3D7_API02300/PF3D7_1460900/PF3D7_0516900/PF3D7_1424100/PF3D7_1308300/PF3D7_1341200/PF3D7_1317800/PF3D7_1211500/PF3D7_0219200
GO:0005515	Molecular_Function	protein binding	2.58565302121117e-05	0.00119756560982412	GO:0005515	248	-0.299803511410334	-1.83461103101376	0.00134453957102981	913	tags=62%, list=46%, signal=38%	PF3D7_0724700/PF3D7_1423300/PF3D7_1346100/PF3D7_0515300/PF3D7_1108400/PF3D7_0521700/PF3D7_0320800/PF3D7_1220100/PF3D7_1336400/PF3D7_1031600/PF3D7_0512600/PF3D7_1018600/PF3D7_1428500/PF3D7_1116400/PF3D7_0819600/PF3D7_0932800/PF3D7_1213900/PF3D7_1125700/PF3D7_1220900/PF3D7_1302200/PF3D7_1020300/PF3D7_1012900/PF3D7_1205500/PF3D7_0708400/PF3D7_1230700/PF3D7_0423800/PF3D7_0323400/PF3D7_0619700/PF3D7_1…
GO:0004842	Molecular_Function	ubiquitin-protein transferase activity	0.000332851715036469	0.0102775266397225	GO:0004842	15	-0.614275817675255	-2.12245442539426	0.0115388594545976	532	tags=80%, list=27%, signal=59%	PF3D7_0812600/PF3D7_0624500/PF3D7_0826100/PF3D7_0629800/PF3D7_0704600/PF3D7_1235300/PF3D7_1033900/PF3D7_0209700/PF3D7_1330500/PF3D7_1208800/PF3D7_0707700/PF3D7_0628100
GO:0005516	Molecular_Function	calmodulin binding	0.000943572359804753	0.0204504237313817	GO:0005516	6	-0.768741313425569	-1.99231689491599	0.0229602484620513	89	tags=67%, list=4%, signal=64%	PF3D7_0717500/PF3D7_0802800/PF3D7_1104900/PF3D7_1122800
GO:0003700	Molecular_Function	DNA-binding transcription factor activity	0.00110385809913708	0.0204504237313817	GO:0003700	22	-0.517220887941221	-2.02947096332586	0.0229602484620513	756	tags=86%, list=38%, signal=54%	PF3D7_0802100/PF3D7_1139300/PF3D7_1011800/PF3D7_0516800/PF3D7_1429200/PF3D7_1143100/PF3D7_1456000/PF3D7_1342900/PF3D7_1014600/PF3D7_1119700/PF3D7_0730300/PF3D7_0506800/PF3D7_1007700/PF3D7_0317300/PF3D7_1317200/PF3D7_1239200/PF3D7_1107800/PF3D7_1466400/PF3D7_0420300
GO:0046961	Molecular_Function	proton-transporting ATPase activity, rotational mechanism	0.00178886478771146	0.0276175616348435	GO:0046961	6	-0.747438162813307	-1.93710634991402	0.0310069896536652	205	tags=67%, list=10%, signal=60%	PF3D7_1354400/PF3D7_0519200/PF3D7_1464700/PF3D7_0806800
GO:0043565	Molecular_Function	sequence-specific DNA binding	0.00242046891249888	0.0320302653082558	GO:0043565	15	-0.560755475452777	-1.93753018789357	0.035961252414269	822	tags=93%, list=42%, signal=55%	PF3D7_0802100/PF3D7_1139300/PF3D7_0516800/PF3D7_0409600/PF3D7_1456000/PF3D7_0904800/PF3D7_1342900/PF3D7_1007700/PF3D7_0317300/PF3D7_1317200/PF3D7_1107800/PF3D7_1350900/PF3D7_1466400/PF3D7_0420300
