## Supplementary Tables for "Global gene expression of human malaria parasite liver stages throughout intrahepatocytic development": Supplementary_Table_S7_timecourse_ ClusterProfiler _combined.csv

ID	cluster_number	ontology	go_term_name	pvalue	qvalue	setSize	Description	GeneRatio	BgRatio	p.adjust	geneID	len	labels
GO:0043161	Profile3	Biological_Process	proteasome-mediated ubiquitin-dependent protein catabolic process	0.00566772107424796	0.106511530030321	10	GO:0043161	10/347	36/3025	0.117957106047392	PF3D7_0108000/PF3D7_0608500/PF3D7_0803800/PF3D7_1129200/PF3D7_1248900/PF3D7_1466300/PF3D7_0317700/PF3D7_0807500/PF3D7_1353900/PF3D7_1368100	65	proteasome-mediated ubiquitin-dependent protein catabolic process
GO:0020035	Profile1	Biological_Process	cytoadherence to microvasculature, mediated by symbiont protein	0.00406348639435586	0.0320801557449146	17	GO:0020035	17/146	176/3025	0.0369777261886383	PF3D7_0100100/PF3D7_0100200/PF3D7_0400700/PF3D7_0424500/PF3D7_0617400/PF3D7_0712000/PF3D7_1301700/PF3D7_0200100/PF3D7_0200200/PF3D7_0223400/PF3D7_0223500/PF3D7_0400100/PF3D7_0733000/PF3D7_1200100/PF3D7_1219300/PF3D7_1255100/PF3D7_1300300	63	cytoadherence to microvasculature
GO:0005786	Profile3	Cellular_Component	signal recognition particle, endoplasmic reticulum targeting	0.0149489475738606	0.114084073589989	3	GO:0005786	3/447	6/4558	0.133606218941379	PF3D7_1136400/PF3D7_1203200/PF3D7_0621900	60	signal recognition particle
GO:0005847	Profile4	Cellular_Component	mRNA cleavage and polyadenylation specificity factor complex	0.0008627997888562	0.0336037812501888	3	GO:0005847	3/207	5/4558	0.0362375911319604	PF3D7_1438500/PF3D7_0819000/PF3D7_1241100	60	mRNA cleavage and CPSF
GO:0010499	Profile3	Biological_Process	proteasomal ubiquitin-independent protein catabolic process	0.00293316528610511	0.0931408625938639	6	GO:0010499	6/347	14/3025	0.103149645894696	PF3D7_0108000/PF3D7_0608500/PF3D7_0803800/PF3D7_0812100/PF3D7_0807500/PF3D7_1353900	59	proteasomal ubiquitin-independent protein catabolic process
GO:0051603	Profile3	Biological_Process	proteolysis involved in cellular protein catabolic process	0.0244396320745653	0.194016377434049	8	GO:0051603	8/347	32/3025	0.214865098655553	PF3D7_0108000/PF3D7_0207900/PF3D7_0518300/PF3D7_0608500/PF3D7_0803800/PF3D7_1230400/PF3D7_0807500/PF3D7_1353900	58	proteolysis involved in catabolic process
GO:0000122	Profile5	Biological_Process	negative regulation of transcription by RNA polymerase II	0.0038471089757161	0.15388477624125	2	GO:0000122	2/61	5/3025	0.156203587938036	PF3D7_0628600/PF3D7_1451400	57	negative regulation of transcription by RNApol II
GO:0006368	Profile3	Biological_Process	transcription elongation from RNA polymerase II promoter	0.0229599329195202	0.190194409996941	3	GO:0006368	3/347	6/3025	0.210632428087773	PF3D7_0517400/PF3D7_0520700/PF3D7_1406200	56	transcription elongation from RNApol II promoter
GO:0001732	Profile3	Biological_Process	formation of cytoplasmic translation initiation complex	0.00770783596629568	0.112965045335993	5	GO:0001732	5/347	12/3025	0.125104106837568	PF3D7_0418200/PF3D7_0517700/PF3D7_1007900/PF3D7_1212700/PF3D7_0528200	55	formation of cytoplasmic translation initiation complex
GO:0045893	Profile2	Biological_Process	positive regulation of transcription, DNA-templated	0.00328900304405029	0.079445323574525	3	GO:0045893	3/174	6/3025	0.086608426519769	PF3D7_0317300/PF3D7_0624600/PF3D7_0629700	51	positive regulation of transcription
GO:0005852	Profile3	Cellular_Component	eukaryotic translation initiation factor 3 complex	4.26127983642067e-05	0.00130081173953894	7	GO:0005852	7/447	12/4558	0.00152340754152039	PF3D7_0418200/PF3D7_0517700/PF3D7_0918300/PF3D7_1007900/PF3D7_1212700/PF3D7_1419700/PF3D7_0528200	50	eukaryotic translation initiation factor 3 complex
GO:0005853	Profile3	Cellular_Component	eukaryotic translation elongation factor 1 complex	0.0149489475738606	0.114084073589989	3	GO:0005853	3/447	6/4558	0.133606218941379	PF3D7_1123400/PF3D7_1338300/PF3D7_0319600	50	eukaryotic translation elongation factor 1 complex
GO:0019706	Profile1	Molecular_Function	protein-cysteine S-palmitoyltransferase activity	0.0221132098622906	0.122204580817922	3	GO:0019706	3/170	12/3233	0.149264166570462	PF3D7_0528400/PF3D7_1121000/PF3D7_1322500	48	protein-cysteine S-palmitoyltransferase activity
GO:0001731	Profile3	Biological_Process	formation of translation preinitiation complex	0.00211491484425417	0.0805893866968433	4	GO:0001731	4/347	6/3025	0.0892494064275262	PF3D7_0529500/PF3D7_0813600/PF3D7_0907600/PF3D7_1410600	46	formation of translation preinitiation complex
GO:0019773	Profile3	Cellular_Component	proteasome core complex, alpha-subunit complex	0.024277862886797	0.148222741835182	3	GO:0019773	3/447	7/4558	0.173586719640599	PF3D7_0608500/PF3D7_0807500/PF3D7_1353900	46	proteasome core complex
GO:0008569	Profile1	Molecular_Function	minus-end-directed microtubule motor activity	0.0484774505780272	0.178601133708521	2	GO:0008569	2/170	7/3233	0.218148527601123	PF3D7_0729900/PF3D7_1023100	45	minus-end-directed microtubule motor activity
GO:0004722	Profile1	Molecular_Function	protein serine/threonine phosphatase activity	0.0564085746918828	0.187038958188875	3	GO:0004722	3/170	17/3233	0.228454727502125	PF3D7_0802800/PF3D7_1455000/PF3D7_1423300	45	protein serine/threonine phosphatase activity
GO:0006511	Profile3	Biological_Process	ubiquitin-dependent protein catabolic process	0.0163242940123751	0.163695136633789	15	GO:0006511	15/347	73/3025	0.181285580874271	PF3D7_0108000/PF3D7_0505800/PF3D7_0527200/PF3D7_0608500/PF3D7_0921000/PF3D7_1225800/PF3D7_1248900/PF3D7_1306400/PF3D7_1466300/PF3D7_0807500/PF3D7_0922100/PF3D7_0930400/PF3D7_1117100/PF3D7_1353900/PF3D7_1368100	45	ubiquitin-dependent protein catabolic process
GO:0004683	Profile1	Molecular_Function	calmodulin-dependent protein kinase activity	0.0012077157892795	0.0171074922810603	4	GO:0004683	4/170	10/3233	0.0208955798575807	PF3D7_0310100/PF3D7_1104900/PF3D7_1246900/PF3D7_1337800	44	calmodulin-dependent protein kinase activity
GO:0000055	Profile3	Biological_Process	ribosomal large subunit export from nucleus	0.0125374238818872	0.133258104924929	3	GO:0000055	3/347	5/3025	0.14757782945968	PF3D7_0302900/PF3D7_0716100/PF3D7_1423000	43	ribosomal large subunit export from nucleus
GO:0006355	Profile2	Biological_Process	regulation of transcription, DNA-templated	0.000825446390141871	0.053002347156478	13	GO:0006355	13/174	84/3025	0.057781247309931	PF3D7_0409800/PF3D7_0410800/PF3D7_0730300/PF3D7_1014600/PF3D7_1118600/PF3D7_1143100/PF3D7_1146600/PF3D7_1209300/PF3D7_1342900/PF3D7_0420300/PF3D7_1104200/PF3D7_1239200/PF3D7_1466400	42	regulation of transcription
GO:0003700	Profile2	Molecular_Function	DNA-binding transcription factor activity	0.0026163673153418	0.140457613770981	8	GO:0003700	8/206	39/3233	0.151749304289824	PF3D7_0317300/PF3D7_0730300/PF3D7_1014600/PF3D7_1143100/PF3D7_1342900/PF3D7_0420300/PF3D7_1239200/PF3D7_1466400	41	DNA-binding transcription factor activity
GO:0004674	Profile1	Molecular_Function	protein serine/threonine kinase activity	0.00688495512903699	0.0570726543591225	9	GO:0004674	9/170	66/3233	0.0697101706814996	PF3D7_0102600/PF3D7_0214600/PF3D7_0216500/PF3D7_0424500/PF3D7_0704500/PF3D7_0805700/PF3D7_1246900/PF3D7_1337800/PF3D7_0525900	40	protein serine/threonine kinase activity
GO:0005675	Profile3	Cellular_Component	transcription factor TFIIH holo complex	0.0360641510138728	0.1761449060046	3	GO:0005675	3/447	8/4558	0.206286943799352	PF3D7_1037600/PF3D7_1314900/PF3D7_0512300	39	transcription factor TFIIH holo complex
GO:0005200	Profile1	Molecular_Function	structural constituent of cytoskeleton	0.0081640767248543	0.0601563548147159	4	GO:0005200	4/170	16/3233	0.0734766905236887	PF3D7_0103800/PF3D7_0409900/PF3D7_0505200/PF3D7_1141900	38	structural constituent of cytoskeleton
GO:0006164	Profile3	Biological_Process	purine nucleotide biosynthetic process	0.0229599329195202	0.190194409996941	3	GO:0006164	3/347	6/3025	0.210632428087773	PF3D7_1325100/PF3D7_1012600/PF3D7_1327800	38	purine nucleotide biosynthetic process
GO:0102545	Profile1	Molecular_Function	phosphatidyl phospholipase B activity	0.0358479487799389	0.148580314022115	2	GO:0102545	2/170	6/3233	0.18148024069844	PF3D7_0731800/PF3D7_1476800	37	phosphatidyl phospholipase B activity
GO:0004298	Profile3	Molecular_Function	threonine-type endopeptidase activity	0.000774257730140181	0.042108753744466	7	GO:0004298	7/377	15/3233	0.0436165187978968	PF3D7_0108000/PF3D7_0518300/PF3D7_0608500/PF3D7_0803800/PF3D7_1230400/PF3D7_0807500/PF3D7_1353900	37	threonine-type endopeptidase activity
GO:0010498	Profile3	Biological_Process	proteasomal protein catabolic process	0.0113672018921822	0.133258104924929	5	GO:0010498	5/347	13/3025	0.14757782945968	PF3D7_0108000/PF3D7_0608500/PF3D7_0803800/PF3D7_0807500/PF3D7_1353900	37	proteasomal protein catabolic process
GO:0018230	Profile1	Biological_Process	peptidyl-L-cysteine S-palmitoylation	0.013654555745862	0.0979992039176696	3	GO:0018230	3/146	11/3025	0.112960415715767	PF3D7_0528400/PF3D7_1121000/PF3D7_1322500	36	peptidyl-L-cysteine S-palmitoylation
GO:0020005	Profile1	Cellular_Component	symbiont-containing vacuole membrane	0.0298383198787036	0.16846515529603	6	GO:0020005	6/253	43/4558	0.189880217409932	PF3D7_0104100/PF3D7_1216500/PF3D7_1302200/PF3D7_1401400/PF3D7_0408700/PF3D7_1137800	36	symbiont-containing vacuole membrane
GO:0020005	Profile2	Cellular_Component	symbiont-containing vacuole membrane	0.00394759387951323	0.146725443995071	8	GO:0020005	8/279	43/4558	0.154706663201396	PF3D7_0217500/PF3D7_0629300/PF3D7_0829600/PF3D7_1016900/PF3D7_1116800/PF3D7_1436300/PF3D7_1021800/PF3D7_1464600	36	symbiont-containing vacuole membrane
GO:0016282	Profile3	Cellular_Component	eukaryotic 43S preinitiation complex	0.000258862193540197	0.00464304919228871	6	GO:0016282	6/447	11/4558	0.00543757097217605	PF3D7_0418200/PF3D7_0517700/PF3D7_1007900/PF3D7_1143400/PF3D7_1212700/PF3D7_0528200	36	eukaryotic 43S preinitiation complex
GO:0033290	Profile3	Cellular_Component	eukaryotic 48S preinitiation complex	0.0024834911525113	0.0278665725837632	5	GO:0033290	5/447	11/4558	0.0326351197026227	PF3D7_0418200/PF3D7_0517700/PF3D7_1007900/PF3D7_1212700/PF3D7_0528200	36	eukaryotic 48S preinitiation complex
GO:0046789	Profile1	Molecular_Function	host cell surface receptor binding	3.74898442837665e-07	2.48616862092346e-05	18	GO:0046789	18/170	88/3233	3.03667738698508e-05	PF3D7_0100100/PF3D7_0102500/PF3D7_0617400/PF3D7_0712000/PF3D7_0828800/PF3D7_1035700/PF3D7_1036300/PF3D7_1335100/PF3D7_0113800/PF3D7_0200100/PF3D7_0223500/PF3D7_0400100/PF3D7_0733000/PF3D7_0905400/PF3D7_1200100/PF3D7_1219300/PF3D7_1300300/PF3D7_1335900	34	host cell surface receptor binding
GO:0004402	Profile2	Molecular_Function	histone acetyltransferase activity	0.00441730458693404	0.158093006269218	3	GO:0004402	3/206	6/3233	0.170802444028116	PF3D7_0809200/PF3D7_1118600/PF3D7_0305300	34	histone acetyltransferase activity
GO:0003735	Profile3	Molecular_Function	structural constituent of ribosome	8.1866122846704e-09	6.67855212696796e-07	45	GO:0003735	45/377	163/3233	6.91768738054649e-07	PF3D7_0210100/PF3D7_0217800/PF3D7_0219200/PF3D7_0307200/PF3D7_0309600/PF3D7_0316800/PF3D7_0415900/PF3D7_0507100/PF3D7_0516900/PF3D7_0519400/PF3D7_0520000/PF3D7_0614500/PF3D7_0710600/PF3D7_0719600/PF3D7_0721600/PF3D7_0813900/PF3D7_0821700/PF3D7_1004000/PF3D7_1027800/PF3D7_1103100/PF3D7_1105400/PF3D7_1109900/PF3D7_1130200/PF3D7_1242700/PF3D7_1308300/PF3D7_1310900/PF3D7_1317800/PF3D7_1323100/PF3D7_1…	34	structural constituent of ribosome
GO:0035556	Profile1	Biological_Process	intracellular signal transduction	0.00132901784104603	0.0144911608589184	8	GO:0035556	8/146	46/3025	0.01670347808338	PF3D7_0102600/PF3D7_0310100/PF3D7_0424500/PF3D7_0805700/PF3D7_1104900/PF3D7_1246900/PF3D7_1404600/PF3D7_1113900	33	intracellular signal transduction
GO:0022625	Profile3	Cellular_Component	cytosolic large ribosomal subunit	3.66526603007699e-12	4.47548273146243e-10	25	GO:0022625	25/447	54/4558	5.2413304230101e-10	PF3D7_0307200/PF3D7_0415900/PF3D7_0507100/PF3D7_0516900/PF3D7_0614500/PF3D7_0710600/PF3D7_0719600/PF3D7_0821700/PF3D7_1004000/PF3D7_1027800/PF3D7_1103100/PF3D7_1109900/PF3D7_1130200/PF3D7_1323100/PF3D7_1323400/PF3D7_1338200/PF3D7_1341200/PF3D7_1341300/PF3D7_1414300/PF3D7_1424100/PF3D7_1431700/PF3D7_1441200/PF3D7_1460300/PF3D7_1460700/PF3D7_0814000	33	cytosolic large ribosomal subunit
GO:0022627	Profile3	Cellular_Component	cytosolic small ribosomal subunit	1.33039392727151e-08	5.41493668643844e-07	17	GO:0022627	17/447	37/4558	6.34154438666087e-07	PF3D7_0217800/PF3D7_0219200/PF3D7_0316800/PF3D7_0519400/PF3D7_0520000/PF3D7_0721600/PF3D7_0813900/PF3D7_0826700/PF3D7_1105400/PF3D7_1242700/PF3D7_1308300/PF3D7_1317800/PF3D7_1342000/PF3D7_1358800/PF3D7_1408600/PF3D7_1431700/PF3D7_0322900	33	cytosolic small ribosomal subunit
GO:0008654	Profile3	Biological_Process	phospholipid biosynthetic process	0.00449010073954782	0.0950535946032931	4	GO:0008654	4/347	7/3025	0.105267917338288	PF3D7_0511800/PF3D7_1315600/PF3D7_1347700/PF3D7_1212500	33	phospholipid biosynthetic process
GO:0005663	Profile3	Cellular_Component	DNA replication factor C complex	0.0149489475738606	0.114084073589989	3	GO:0005663	3/447	6/4558	0.133606218941379	PF3D7_0111300/PF3D7_1111100/PF3D7_0218000	32	DNA replication factor C complex
GO:0070258	Profile1	Cellular_Component	inner membrane pellicle complex	6.41557508757315e-12	3.98440979122964e-10	21	GO:0070258	21/253	63/4558	4.4909025613012e-10	PF3D7_0407800/PF3D7_0415800/PF3D7_0522600/PF3D7_0704100/PF3D7_0723300/PF3D7_1003600/PF3D7_1017500/PF3D7_1028900/PF3D7_1031200/PF3D7_1205200/PF3D7_1222700/PF3D7_1246400/PF3D7_1341800/PF3D7_1351700/PF3D7_1407700/PF3D7_1447500/PF3D7_1460600/PF3D7_0518900/PF3D7_0805200/PF3D7_1141900/PF3D7_1341500	31	inner membrane pellicle complex
GO:0020030	Profile1	Cellular_Component	infected host cell surface knob	0.000434579773150988	0.00539793823492806	11	GO:0020030	11/253	61/4558	0.00608411682411383	PF3D7_0100100/PF3D7_0617400/PF3D7_0712000/PF3D7_0200100/PF3D7_0223500/PF3D7_0400100/PF3D7_0733000/PF3D7_0905400/PF3D7_1200100/PF3D7_1219300/PF3D7_1300300	31	infected host cell surface knob
GO:0009410	Profile2	Biological_Process	response to xenobiotic stimulus	0.0039538012883108	0.079445323574525	16	GO:0009410	16/174	135/3025	0.086608426519769	PF3D7_0212800/PF3D7_0217500/PF3D7_0321900/PF3D7_0704600/PF3D7_0813000/PF3D7_1012900/PF3D7_1019900/PF3D7_1118600/PF3D7_1333200/PF3D7_1342900/PF3D7_1401800/PF3D7_1428200/PF3D7_1447900/PF3D7_1471200/PF3D7_0310200/PF3D7_0316600	31	response to xenobiotic stimulus
GO:0006633	Profile3	Biological_Process	fatty acid biosynthetic process	0.00363233000807287	0.0950535946032931	7	GO:0006633	7/347	19/3025	0.105267917338288	PF3D7_1208300/PF3D7_1323000/PF3D7_1446400/PF3D7_1469600/PF3D7_0208500/PF3D7_0615100/PF3D7_0626300	31	fatty acid biosynthetic process
GO:0005832	Profile3	Cellular_Component	chaperonin-containing T-complex	0.00463404934167071	0.0471534845292809	4	GO:0005832	4/447	8/4558	0.0552224213215759	PF3D7_0214000/PF3D7_0306800/PF3D7_0608700/PF3D7_1132200	31	chaperonin-containing T-complex
GO:0006886	Profile3	Biological_Process	intracellular protein transport	0.0198211345207482	0.188822386750286	17	GO:0006886	17/347	88/3025	0.209112969193894	PF3D7_0302900/PF3D7_0416800/PF3D7_0422100/PF3D7_0423100/PF3D7_0513800/PF3D7_0706000/PF3D7_0904100/PF3D7_1108600/PF3D7_1114200/PF3D7_1117700/PF3D7_1219100/PF3D7_1250500/PF3D7_1406700/PF3D7_0935200/PF3D7_1314500/PF3D7_1320500/PF3D7_1405100	31	intra transport
GO:0050839	Profile1	Molecular_Function	cell adhesion molecule binding	0.00046146797390157	0.0153013065030521	10	GO:0050839	10/170	55/3233	0.0186894529430136	PF3D7_0100100/PF3D7_0617400/PF3D7_0712000/PF3D7_0200100/PF3D7_0223500/PF3D7_0400100/PF3D7_0733000/PF3D7_1200100/PF3D7_1219300/PF3D7_1300300	30	cell adhesion molecule binding
GO:0005789	Profile2	Cellular_Component	endoplasmic reticulum membrane	0.00308633410698675	0.146725443995071	10	GO:0005789	10/279	60/4558	0.154706663201396	PF3D7_0102800/PF3D7_0314100/PF3D7_0317300/PF3D7_1124000/PF3D7_1210900/PF3D7_1216300/PF3D7_1330400/PF3D7_1409900/PF3D7_1450100/PF3D7_0511200	30	endoplasmic reticulum membrane
GO:0097526	Profile3	Cellular_Component	spliceosomal tri-snRNP complex	0.024277862886797	0.148222741835182	3	GO:0097526	3/447	7/4558	0.173586719640599	PF3D7_0909800/PF3D7_1125500/PF3D7_1360100	30	spliceosomal tri-snRNP complex
GO:0016409	Profile1	Molecular_Function	palmitoyltransferase activity	0.0221132098622906	0.122204580817922	3	GO:0016409	3/170	12/3233	0.149264166570462	PF3D7_0528400/PF3D7_1121000/PF3D7_1322500	29	palmitoyltransferase activity
GO:0006612	Profile1	Biological_Process	protein targeting to membrane	0.0270894738562247	0.142576178190656	3	GO:0006612	3/146	14/3025	0.164342808061097	PF3D7_0528400/PF3D7_1121000/PF3D7_1322500	29	protein targeting to membrane
GO:0009116	Profile3	Biological_Process	nucleoside metabolic process	1.93591699757584e-05	0.00184421566611172	5	GO:0009116	5/347	5/3025	0.00204239243244251	PF3D7_0513300/PF3D7_1325100/PF3D7_0512700/PF3D7_1012400/PF3D7_1327800	28	nucleoside metabolic process
GO:0016226	Profile5	Biological_Process	iron-sulfur cluster assembly	0.00600783030530906	0.15388477624125	3	GO:0016226	3/61	19/3025	0.156203587938036	PF3D7_0921400/PF3D7_1311000/PF3D7_1413500	28	iron-sulfur cluster assembly
GO:0046777	Profile1	Biological_Process	protein autophosphorylation	0.0175716868109739	0.106710648649639	3	GO:0046777	3/146	12/3025	0.123001807676817	PF3D7_0310100/PF3D7_1104900/PF3D7_1246900	27	protein autophosphorylation
GO:0007018	Profile1	Biological_Process	microtubule-based movement	0.00215361633615611	0.0188913713697905	6	GO:0007018	6/146	29/3025	0.0217754540655785	PF3D7_0729900/PF3D7_0806600/PF3D7_0906400/PF3D7_1020300/PF3D7_1023100/PF3D7_1211000	26	microtubule-based movement
GO:0005868	Profile1	Cellular_Component	cytoplasmic dynein complex	0.00298244359672418	0.0264607777754476	3	GO:0005868	3/253	6/4558	0.0298244359672418	PF3D7_0729900/PF3D7_0906400/PF3D7_1020300	26	cytoplasmic dynein complex
GO:0003777	Profile1	Molecular_Function	microtubule motor activity	0.0218707140992737	0.122204580817922	4	GO:0003777	4/170	21/3233	0.149264166570462	PF3D7_0806600/PF3D7_1020300/PF3D7_1023100/PF3D7_1211000	26	microtubule motor activity
GO:0004622	Profile1	Molecular_Function	lysophospholipase activity	0.0358479487799389	0.148580314022115	2	GO:0004622	2/170	6/3233	0.18148024069844	PF3D7_0731800/PF3D7_1476800	26	lysophospholipase activity
GO:0045504	Profile1	Molecular_Function	dynein heavy chain binding	0.0484774505780272	0.178601133708521	2	GO:0045504	2/170	7/3233	0.218148527601123	PF3D7_0906400/PF3D7_1020300	26	dynein heavy chain binding
GO:0046812	Profile1	Molecular_Function	host cell surface binding	0.00092375723945912	0.0171074922810603	6	GO:0046812	6/170	23/3233	0.0208955798575807	PF3D7_0617400/PF3D7_0828800/PF3D7_1035700/PF3D7_1036300/PF3D7_0508000/PF3D7_1147800	25	host cell surface binding
GO:0006470	Profile1	Biological_Process	protein dephosphorylation	0.0260319661342577	0.142576178190656	4	GO:0006470	4/146	24/3025	0.164342808061097	PF3D7_0420500/PF3D7_0802800/PF3D7_1455000/PF3D7_1423300	25	protein dephosphorylation
GO:0030234	Profile2	Molecular_Function	enzyme regulator activity	0.000481326413390743	0.0516792570166903	4	GO:0030234	4/206	7/3233	0.0558338639533262	PF3D7_1032100/PF3D7_1105500/PF3D7_1338100/PF3D7_1434200	25	enzyme regulator activity
GO:0019538	Profile3	Biological_Process	protein metabolic process	0.0125374238818872	0.133258104924929	3	GO:0019538	3/347	5/3025	0.14757782945968	PF3D7_0816600/PF3D7_1406600/PF3D7_1446200	25	protein metabolic process
GO:0006413	Profile3	Biological_Process	translational initiation	0.00442935651875468	0.0950535946032931	12	GO:0006413	12/347	46/3025	0.105267917338288	PF3D7_0517700/PF3D7_0918300/PF3D7_1007900/PF3D7_1143400/PF3D7_1204300/PF3D7_1212700/PF3D7_1366900/PF3D7_0528200/PF3D7_0813600/PF3D7_0907600/PF3D7_1326400/PF3D7_1410600	24	translational initiation
GO:0006468	Profile1	Biological_Process	protein phosphorylation	0.00146843763370373	0.0144911608589184	13	GO:0006468	13/146	106/3025	0.01670347808338	PF3D7_0102600/PF3D7_0214600/PF3D7_0216500/PF3D7_0310100/PF3D7_0424500/PF3D7_0704500/PF3D7_0805700/PF3D7_1104900/PF3D7_1246900/PF3D7_1331000/PF3D7_1337800/PF3D7_0525900/PF3D7_1113900	23	protein phosphorylation
GO:0004672	Profile1	Molecular_Function	protein kinase activity	0.00598229892185501	0.0566744108386264	12	GO:0004672	12/170	101/3233	0.0692237446671794	PF3D7_0102600/PF3D7_0214600/PF3D7_0310100/PF3D7_0424500/PF3D7_0704500/PF3D7_0805700/PF3D7_1104900/PF3D7_1246900/PF3D7_1331000/PF3D7_1337800/PF3D7_0525900/PF3D7_1113900	23	protein kinase activity
GO:0006629	Profile2	Biological_Process	lipid metabolic process	0.00208778457165661	0.067028873090028	5	GO:0006629	5/174	17/3025	0.0730724600079814	PF3D7_0102800/PF3D7_0629300/PF3D7_0818600/PF3D7_0924000/PF3D7_1013500	23	lipid metabolic process
GO:0055085	Profile2	Biological_Process	transmembrane transport	0.013067246309203	0.186456614002663	7	GO:0055085	7/174	45/3025	0.203268275920936	PF3D7_0212800/PF3D7_1022300/PF3D7_1132800/PF3D7_1428200/PF3D7_1447900/PF3D7_0316600/PF3D7_1368700	23	transmembrane transport
GO:0002181	Profile3	Biological_Process	cytoplasmic translation	5.87467115807156e-05	0.00373093150740685	9	GO:0002181	9/347	18/3025	0.00413185204784366	PF3D7_0415900/PF3D7_0516900/PF3D7_0821700/PF3D7_1103100/PF3D7_1109900/PF3D7_1130200/PF3D7_1323100/PF3D7_1338200/PF3D7_1460300	23	cytoplasmic translation
GO:0005839	Profile3	Cellular_Component	proteasome core complex	0.000266174802833793	0.00464304919228871	7	GO:0005839	7/447	15/4558	0.00543757097217605	PF3D7_0108000/PF3D7_0518300/PF3D7_0608500/PF3D7_0803800/PF3D7_1230400/PF3D7_0807500/PF3D7_1353900	23	proteasome core complex
GO:0018345	Profile1	Biological_Process	protein palmitoylation	0.0175716868109739	0.106710648649639	3	GO:0018345	3/146	12/3025	0.123001807676817	PF3D7_0528400/PF3D7_1121000/PF3D7_1322500	22	protein palmitoylation
GO:0051015	Profile1	Molecular_Function	actin filament binding	0.033871182477519	0.148580314022115	3	GO:0051015	3/170	14/3233	0.18148024069844	PF3D7_0517600/PF3D7_1251200/PF3D7_1361800	22	actin filament binding
GO:0016567	Profile2	Biological_Process	protein ubiquitination	0.0116063182735632	0.186311951233515	6	GO:0016567	6/174	34/3025	0.203110569787357	PF3D7_0624500/PF3D7_1211800/PF3D7_1235300/PF3D7_1333200/PF3D7_1414100/PF3D7_0707700	22	protein ubiquitination
GO:0004175	Profile3	Molecular_Function	endopeptidase activity	0.00430492205850294	0.175595505017883	8	GO:0004175	8/377	24/3233	0.181882956971749	PF3D7_0108000/PF3D7_0608500/PF3D7_0803800/PF3D7_1129200/PF3D7_1306400/PF3D7_1466300/PF3D7_0807500/PF3D7_1353900	22	endopeptidase activity
GO:0000470	Profile3	Biological_Process	maturation of LSU-rRNA	0.00770783596629568	0.112965045335993	5	GO:0000470	5/347	12/3025	0.125104106837568	PF3D7_0203700/PF3D7_1028400/PF3D7_1123900/PF3D7_1129400/PF3D7_1441200	22	maturation of LSU-rRNA
GO:0043967	Profile5	Biological_Process	histone H4 acetylation	0.00569589632556796	0.15388477624125	2	GO:0043967	2/61	6/3025	0.156203587938036	PF3D7_0628600/PF3D7_1103600	22	histone H4 acetylation
GO:0009405	Profile1	Biological_Process	obsolete pathogenesis	8.77155106261693e-06	0.000230830291121498	14	GO:0009405	14/146	75/3025	0.000266070382232714	PF3D7_0100100/PF3D7_0102500/PF3D7_0617400/PF3D7_0712000/PF3D7_1035700/PF3D7_1036300/PF3D7_0113800/PF3D7_0200100/PF3D7_0223500/PF3D7_0400100/PF3D7_0733000/PF3D7_1200100/PF3D7_1219300/PF3D7_1300300	21	obsolete pathogenesis
GO:1903561	Profile3	Cellular_Component	extracellular vesicle	0.0298766711472191	0.169086190310708	15	GO:1903561	15/447	91/4558	0.198020335807842	PF3D7_0608500/PF3D7_0619400/PF3D7_0826700/PF3D7_0922500/PF3D7_1105400/PF3D7_1117700/PF3D7_1121600/PF3D7_1130200/PF3D7_1219100/PF3D7_1222300/PF3D7_1306400/PF3D7_1338200/PF3D7_1424100/PF3D7_1462800/PF3D7_0322900	21	extracellular vesicle
GO:0005681	Profile3	Cellular_Component	spliceosomal complex	0.0345768545042804	0.175917329934058	10	GO:0005681	10/447	54/4558	0.206020424754671	PF3D7_0218500/PF3D7_0517300/PF3D7_0526500/PF3D7_0909800/PF3D7_1325000/PF3D7_1352700/PF3D7_1468800/PF3D7_0503300/PF3D7_0614400/PF3D7_1231600	20	spliceosomal complex
GO:0006378	Profile4	Biological_Process	mRNA polyadenylation	0.000195550548709971	0.0273770768193959	4	GO:0006378	4/153	7/3025	0.0281592790142358	PF3D7_0109200/PF3D7_1438500/PF3D7_0819000/PF3D7_1241100	20	mRNA polyadenylation
GO:0035891	Profile1	Biological_Process	exit from host cell	0.000265938753521456	0.00349919412528231	7	GO:0035891	7/146	28/3025	0.00403340442840875	PF3D7_0206200/PF3D7_0806300/PF3D7_0808200/PF3D7_0822700/PF3D7_1216500/PF3D7_1337800/PF3D7_1449000	19	exit from host cell
GO:0005509	Profile1	Molecular_Function	calcium ion binding	0.00128985060849264	0.0171074922810603	9	GO:0005509	9/170	52/3233	0.0208955798575807	PF3D7_0310100/PF3D7_1030800/PF3D7_1246400/PF3D7_1329700/PF3D7_1337800/PF3D7_0408700/PF3D7_1022700/PF3D7_1137700/PF3D7_1423300	19	calcium ion binding
GO:0045177	Profile1	Cellular_Component	apical part of cell	0.0138250915175635	0.0858610946880262	8	GO:0045177	8/253	58/4558	0.0967756406229448	PF3D7_0103800/PF3D7_0104100/PF3D7_0723100/PF3D7_0808200/PF3D7_1030200/PF3D7_1337800/PF3D7_1361800/PF3D7_1449600	19	apical part of cell
GO:0035891	Profile2	Biological_Process	exit from host cell	0.00433042132598845	0.079445323574525	6	GO:0035891	6/174	28/3025	0.086608426519769	PF3D7_0217500/PF3D7_0304600/PF3D7_0629300/PF3D7_1017400/PF3D7_1414400/PF3D7_1021800	19	exit from host cell
GO:0045178	Profile1	Cellular_Component	basal part of cell	4.799091566506e-06	7.45122111641722e-05	6	GO:0045178	6/253	10/4558	8.39841024138551e-05	PF3D7_0104100/PF3D7_0407800/PF3D7_0704100/PF3D7_1031200/PF3D7_1205200/PF3D7_1351700	18	basal part of cell
GO:0098609	Profile1	Biological_Process	cell-cell adhesion	0.000137516230278652	0.00217130889913661	11	GO:0098609	11/146	62/3025	0.00250279539107147	PF3D7_0100100/PF3D7_0102500/PF3D7_0617400/PF3D7_0712000/PF3D7_0200100/PF3D7_0223500/PF3D7_0400100/PF3D7_0733000/PF3D7_1200100/PF3D7_1219300/PF3D7_1300300	18	cell-cell adhesion
GO:0005516	Profile1	Molecular_Function	calmodulin binding	0.00487656376000532	0.0538988626105851	4	GO:0005516	4/170	14/3233	0.0658336107600718	PF3D7_0310100/PF3D7_0802800/PF3D7_1104900/PF3D7_1242400	18	calmodulin binding
GO:0015629	Profile2	Cellular_Component	actin cytoskeleton	0.00459524742182365	0.146725443995071	4	GO:0015629	4/279	12/4558	0.154706663201396	PF3D7_0932200/PF3D7_1329100/PF3D7_1342600/PF3D7_0503400	18	actin cytoskeleton
GO:0000243	Profile3	Cellular_Component	commitment complex	0.000421351769293896	0.00571658540796397	4	GO:0000243	4/447	5/4558	0.00669481144544746	PF3D7_0716000/PF3D7_0909800/PF3D7_1125500/PF3D7_1468800	18	commitment complex
GO:0000502	Profile3	Cellular_Component	proteasome complex	0.0318494246404221	0.169086190310708	4	GO:0000502	4/447	13/4558	0.198020335807842	PF3D7_0812100/PF3D7_1129200/PF3D7_1248900/PF3D7_1466300	18	proteasome complex
GO:0016272	Profile3	Cellular_Component	prefoldin complex	0.00251039382327867	0.0278665725837632	4	GO:0016272	4/447	7/4558	0.0326351197026227	PF3D7_1107500/PF3D7_1128100/PF3D7_0718500/PF3D7_0907300	17	prefoldin complex
GO:0044310	Profile1	Cellular_Component	osmiophilic body	0.00494578579639604	0.0383949160509693	5	GO:0044310	5/253	21/4558	0.0432756257184654	PF3D7_0206200/PF3D7_0517600/PF3D7_0828800/PF3D7_1216500/PF3D7_1449000	16	osmiophilic body
GO:0044409	Profile1	Biological_Process	entry into host	5.31642035404343e-06	0.000209858698185925	17	GO:0044409	17/146	103/3025	0.000241897126108976	PF3D7_0102500/PF3D7_0517600/PF3D7_0616500/PF3D7_0808200/PF3D7_0822700/PF3D7_0828800/PF3D7_1030200/PF3D7_1035700/PF3D7_1218000/PF3D7_1222700/PF3D7_1335100/PF3D7_0104000/PF3D7_0508000/PF3D7_0905400/PF3D7_0909200/PF3D7_1147800/PF3D7_1335900	15	entry into host
GO:0015631	Profile1	Molecular_Function	tubulin binding	0.0358479487799389	0.148580314022115	2	GO:0015631	2/170	6/3233	0.18148024069844	PF3D7_0514000/PF3D7_1147200	15	tubulin binding
GO:0016298	Profile1	Molecular_Function	lipase activity	0.0564085746918828	0.187038958188875	3	GO:0016298	3/170	17/3233	0.228454727502125	PF3D7_0728700/PF3D7_0731800/PF3D7_1476800	15	lipase activity
GO:0044409	Profile2	Biological_Process	entry into host	0.000641581110513073	0.053002347156478	15	GO:0044409	15/174	103/3025	0.057781247309931	PF3D7_0217500/PF3D7_0304600/PF3D7_0404500/PF3D7_0507300/PF3D7_0629300/PF3D7_0818600/PF3D7_0932200/PF3D7_1008100/PF3D7_1017400/PF3D7_1133400/PF3D7_1207300/PF3D7_1342600/PF3D7_1414400/PF3D7_1434200/PF3D7_0911900	15	entry into host
GO:0006457	Profile3	Biological_Process	protein folding	0.000143497797001978	0.00683502664667319	22	GO:0006457	22/347	85/3025	0.00756950879185437	PF3D7_0214000/PF3D7_0306200/PF3D7_0306800/PF3D7_0322000/PF3D7_0409400/PF3D7_0608700/PF3D7_0708800/PF3D7_1015600/PF3D7_1107500/PF3D7_1128100/PF3D7_1215300/PF3D7_1222300/PF3D7_1232100/PF3D7_1247400/PF3D7_1333000/PF3D7_1438900/PF3D7_0627500/PF3D7_0718500/PF3D7_0907300/PF3D7_1132200/PF3D7_1134100/PF3D7_1202400	15	protein folding
GO:0006397	Profile3	Biological_Process	mRNA processing	0.00614942259014838	0.106511530030321	11	GO:0006397	11/347	42/3025	0.117957106047392	PF3D7_0517300/PF3D7_0526500/PF3D7_0716000/PF3D7_0723900/PF3D7_0803000/PF3D7_1230800/PF3D7_1340600/PF3D7_1406000/PF3D7_1427600/PF3D7_1468800/PF3D7_0614400	15	mRNA processing
GO:0006094	Profile3	Biological_Process	gluconeogenesis	0.0229599329195202	0.190194409996941	3	GO:0006094	3/347	6/3025	0.210632428087773	PF3D7_0922500/PF3D7_1462800/PF3D7_1436000	15	gluconeogenesis
GO:0020007	Profile1	Cellular_Component	apical complex	0.000670199395489751	0.0069371516375255	5	GO:0020007	5/253	14/4558	0.00781899294738043	PF3D7_0322200/PF3D7_1246900/PF3D7_1366100/PF3D7_1471600/PF3D7_1147800	14	apical complex
GO:0071944	Profile1	Cellular_Component	cell periphery	0.00746776714278628	0.0515319604005135	5	GO:0071944	5/253	23/4558	0.0580826333327822	PF3D7_0806300/PF3D7_0822700/PF3D7_1404700/PF3D7_1460600/PF3D7_1216700	14	cell periphery
GO:0006396	Profile3	Biological_Process	RNA processing	0.0124497365316569	0.133258104924929	10	GO:0006396	10/347	40/3025	0.14757782945968	PF3D7_0526500/PF3D7_0909800/PF3D7_1030700/PF3D7_1125500/PF3D7_1129400/PF3D7_1364500/PF3D7_1406000/PF3D7_1471000/PF3D7_1235900/PF3D7_1426200	14	RNA processing
GO:0048870	Profile1	Biological_Process	cell motility	6.11767109772587e-05	0.00120743508507748	6	GO:0048870	6/146	16/3025	0.00139177017473264	PF3D7_0616500/PF3D7_1242400/PF3D7_1251200/PF3D7_1342500/PF3D7_0805200/PF3D7_0909200	13	cell motility
GO:0048870	Profile2	Biological_Process	cell motility	0.00154482321319822	0.0661292743895377	5	GO:0048870	5/174	16/3025	0.0720917499492501	PF3D7_0932200/PF3D7_1342600/PF3D7_0503400/PF3D7_0911900/PF3D7_1417600	13	cell motility
GO:0016607	Profile3	Cellular_Component	nuclear speck	0.024277862886797	0.148222741835182	3	GO:0016607	3/447	7/4558	0.173586719640599	PF3D7_0517300/PF3D7_0716000/PF3D7_1468800	13	nuclear speck
GO:0005739	Profile4	Cellular_Component	mitochondrion	0.000504358121113378	0.0336037812501888	42	GO:0005739	42/207	558/4558	0.0362375911319604	PF3D7_0407100/PF3D7_0416700/PF3D7_0504600/PF3D7_0603200/PF3D7_0622600/PF3D7_0815400/PF3D7_0816900/PF3D7_0917100/PF3D7_0934300/PF3D7_1014700/PF3D7_1114400/PF3D7_1134400/PF3D7_1135500/PF3D7_1241600/PF3D7_1304500/PF3D7_1312300/PF3D7_1312400/PF3D7_1314600/PF3D7_1367700/PF3D7_1402000/PF3D7_1445300/PF3D7_1450800/PF3D7_1450900/PF3D7_1454100/PF3D7_1459100/PF3D7_1459300/PF3D7_0210400/PF3D7_0508800/PF3D7_0…	13	mitochondrion
GO:0006379	Profile4	Biological_Process	mRNA cleavage	0.00226717715694098	0.158702400985869	3	GO:0006379	3/153	6/3025	0.163236755299751	PF3D7_1438500/PF3D7_0819000/PF3D7_1241100	13	mRNA cleavage
GO:0009986	Profile1	Cellular_Component	cell surface	5.46040255182866e-08	1.60812378168961e-06	27	GO:0009986	27/253	154/4558	1.81254629631117e-06	PF3D7_0102700/PF3D7_0104100/PF3D7_0107700/PF3D7_0506900/PF3D7_0511400/PF3D7_0828800/PF3D7_0919500/PF3D7_1017500/PF3D7_1028900/PF3D7_1030900/PF3D7_1035700/PF3D7_1036300/PF3D7_1218000/PF3D7_1238000/PF3D7_1334800/PF3D7_1342500/PF3D7_1361800/PF3D7_1434400/PF3D7_0104000/PF3D7_0408700/PF3D7_0508000/PF3D7_0812300/PF3D7_0905400/PF3D7_1035300/PF3D7_1137800/PF3D7_1335900/PF3D7_1449000	12	cell surface
GO:0071976	Profile1	Biological_Process	cell gliding	4.31918247757147e-06	0.000209858698185925	6	GO:0071976	6/146	11/3025	0.000241897126108976	PF3D7_0206200/PF3D7_1361800/PF3D7_0309100/PF3D7_0812300/PF3D7_1216600/PF3D7_1335900	12	cell gliding
GO:0020020	Profile3	Cellular_Component	food vacuole	0.000347559031941808	0.00530484838226971	21	GO:0020020	21/447	97/4558	0.00621261769595983	PF3D7_0416800/PF3D7_0511000/PF3D7_0524000/PF3D7_0629500/PF3D7_0922500/PF3D7_1015600/PF3D7_1015900/PF3D7_1108600/PF3D7_1117700/PF3D7_1215300/PF3D7_1222300/PF3D7_1232100/PF3D7_1306400/PF3D7_1347500/PF3D7_1352500/PF3D7_1408100/PF3D7_1446200/PF3D7_1462800/PF3D7_1037300/PF3D7_1311900/PF3D7_1410700	12	food vacuole
GO:0008380	Profile3	Biological_Process	RNA splicing	0.0125895778685983	0.133258104924929	11	GO:0008380	11/347	46/3025	0.14757782945968	PF3D7_0218500/PF3D7_0517300/PF3D7_0526500/PF3D7_1125500/PF3D7_1230800/PF3D7_1406000/PF3D7_1427600/PF3D7_0503300/PF3D7_0614400/PF3D7_1015100/PF3D7_1231600	12	RNA splicing
GO:0000922	Profile4	Cellular_Component	spindle pole	0.00282139783917599	0.073257347403166	3	GO:0000922	3/207	7/4558	0.0789991394969276	PF3D7_1356800/PF3D7_1453400/PF3D7_1475100	12	spindle pole
GO:0003723	Profile3	Molecular_Function	RNA binding	2.17594669717797e-12	3.55022882171143e-10	96	GO:0003723	96/377	422/3233	3.67734991823077e-10	PF3D7_0102900/PF3D7_0208200/PF3D7_0209800/PF3D7_0218500/PF3D7_0307200/PF3D7_0309600/PF3D7_0316800/PF3D7_0320900/PF3D7_0415900/PF3D7_0422100/PF3D7_0507100/PF3D7_0516900/PF3D7_0517300/PF3D7_0517700/PF3D7_0519400/PF3D7_0520000/PF3D7_0524000/PF3D7_0529500/PF3D7_0614500/PF3D7_0615700/PF3D7_0619400/PF3D7_0710600/PF3D7_0716000/PF3D7_0719600/PF3D7_0721600/PF3D7_0723900/PF3D7_0813900/PF3D7_0821700/PF3D7_0…	11	RNA binding
GO:0006412	Profile3	Biological_Process	translation	1.75701852033387e-07	3.34758265453084e-05	46	GO:0006412	46/347	188/3025	3.70730907790446e-05	PF3D7_0210100/PF3D7_0217800/PF3D7_0219200/PF3D7_0307200/PF3D7_0316800/PF3D7_0415900/PF3D7_0507100/PF3D7_0516900/PF3D7_0519400/PF3D7_0520000/PF3D7_0614500/PF3D7_0710600/PF3D7_0719600/PF3D7_0721600/PF3D7_0813900/PF3D7_0821700/PF3D7_1004000/PF3D7_1027800/PF3D7_1103100/PF3D7_1105400/PF3D7_1109900/PF3D7_1123400/PF3D7_1130200/PF3D7_1242700/PF3D7_1308300/PF3D7_1310900/PF3D7_1317800/PF3D7_1323100/PF3D7_1…	11	translation
GO:0020011	Profile3	Cellular_Component	apicoplast	0.0100117522589828	0.0940375110965187	50	GO:0020011	50/447	370/4558	0.110129274848811	PF3D7_0312100/PF3D7_0319200/PF3D7_0409400/PF3D7_0422100/PF3D7_0517100/PF3D7_0602300/PF3D7_0613200/PF3D7_0711000/PF3D7_0716900/PF3D7_0721100/PF3D7_0816600/PF3D7_0819700/PF3D7_1103400/PF3D7_1126000/PF3D7_1134700/PF3D7_1212000/PF3D7_1212100/PF3D7_1232100/PF3D7_1323000/PF3D7_1333000/PF3D7_1344600/PF3D7_1406600/PF3D7_1429100/PF3D7_1446200/PF3D7_1446400/PF3D7_1458100/PF3D7_1469600/PF3D7_1472800/PF3D7_0…	10	apicoplast
GO:0020009	Profile1	Cellular_Component	microneme	7.76805555561929e-08	1.60812378168961e-06	13	GO:0020009	13/253	39/4558	1.81254629631117e-06	PF3D7_0102500/PF3D7_0206200/PF3D7_0828800/PF3D7_1030200/PF3D7_1114100/PF3D7_1218000/PF3D7_1337800/PF3D7_1342500/PF3D7_0408700/PF3D7_0508000/PF3D7_1216600/PF3D7_1335900/PF3D7_1449000	9	microneme
GO:0005840	Profile3	Cellular_Component	ribosome	7.61881792916213e-10	4.65148884096214e-08	40	GO:0005840	40/447	147/4558	5.44745481935092e-08	PF3D7_0210100/PF3D7_0217800/PF3D7_0219200/PF3D7_0309600/PF3D7_0316800/PF3D7_0415900/PF3D7_0507100/PF3D7_0516900/PF3D7_0519400/PF3D7_0614500/PF3D7_0710600/PF3D7_0719600/PF3D7_0721600/PF3D7_0813900/PF3D7_0821700/PF3D7_1004000/PF3D7_1027800/PF3D7_1103100/PF3D7_1105400/PF3D7_1109900/PF3D7_1242700/PF3D7_1308300/PF3D7_1310900/PF3D7_1317800/PF3D7_1323100/PF3D7_1323400/PF3D7_1338200/PF3D7_1341200/PF3D7_1…	8	ribosome
GO:0005685	Profile3	Cellular_Component	U1 snRNP	0.0318494246404221	0.169086190310708	4	GO:0005685	4/447	13/4558	0.198020335807842	PF3D7_0218500/PF3D7_0909800/PF3D7_0935000/PF3D7_1125500	8	U1 snRNP
GO:0005829	Profile3	Cellular_Component	cytosol	0.000129923723081622	0.00317287407946698	47	GO:0005829	47/447	281/4558	0.00371581848013439	PF3D7_0102900/PF3D7_0214000/PF3D7_0306200/PF3D7_0306800/PF3D7_0322000/PF3D7_0520900/PF3D7_0608700/PF3D7_0619400/PF3D7_0706000/PF3D7_0708800/PF3D7_0711000/PF3D7_0812100/PF3D7_0826700/PF3D7_0922500/PF3D7_0923900/PF3D7_0928900/PF3D7_1008900/PF3D7_1029600/PF3D7_1120100/PF3D7_1123400/PF3D7_1126000/PF3D7_1129000/PF3D7_1212000/PF3D7_1336900/PF3D7_1343700/PF3D7_1347500/PF3D7_1347700/PF3D7_1352800/PF3D7_1…	7	cytosol
GO:0009536	Profile3	Cellular_Component	plastid	0.024277862886797	0.148222741835182	3	GO:0009536	3/447	7/4558	0.173586719640599	PF3D7_0524900/PF3D7_1333000/PF3D7_0622200	7	plastid
